# A data-driven approach to selecting invited speakers at conferences: a step toward gender parity

**DOI:** 10.1101/426320

**Authors:** Ann-Maree Vallence, Mark R Hinder, Hakuei Fujiyama

## Abstract

We present a data-driven approach that uses established metrics of scientific quality to select invited speakers; this approach enables gender parity in conference programs while ensuring high scientific standards.

---

Gender disparity in academia has been acknowledged for some time. In science, technology, engineering, and mathematics (STEM), women represent approximately half of PhD graduates but only approximately a quarter of professors (1). Although calls for approaches to help achieve gender parity in STEM have been numerous, progress is slow.

Recently, gender disparity in invited speaker presentations at scientific conferences has attracted much attention, with evidence of such disparity in STEM conference programs including (but not limited to) fields such as sport and exercise medicine (2), evolutionary biology (3), mathematics (4), ecology (5), and microbiology (6). In the field of neuroscience, BiasWatchNeuro has published gender data of speakers to increase accountability for gender disparity in conference programs; data extracted from BiasWatchNeuro (on 12/20/18) indicated that only 27% of invited speakers across ∼400 neuroscience conferences (between 2014-2018) were women (7). Although some neuroscience conferences are attaining, or exceeding, parity in invited speakers, more than 80% of conferences have fewer than 50% women in their invited speaker programs (7). Given that such opportunities are critical for career development, approaches to achieve gender parity in conference programs while maintaining the high scientific standards expected in conferences programs are needed.

In recent years, some neuroscience societies have developed and implemented equity and diversity policies that can guide the composition of conference programs (8) (e.g. Australasian Cognitive Neuroscience Society https://www.acns.org.au/wp-content/uploads/2018/08/ACNS_Equity_Diversity_Policy_Final_Nov2016.pdf). In addition, online calculators can provide estimates of equitable gender representation, and explicit guidelines for conference committees can prescribe equitable gender representation (9). The development and uptake of these approaches provide evidence of a willingness to compose more equitable conferences and improve the conventional subjective speaker selection process. However, none of the aforementioned approaches provide information regarding *who* to invite as conference speakers, and equity and diversity policies are often subject to the criticism that the selection process is not based on scientific quality. The subjective nature of speaker selection decisions, as well as the criticism that policies and quotas are not scientific quality-based, might (partly) underlie the persistent gender disparity in neuroscience conference programs. The current project was conceived to directly address this issue.

We developed a two-step approach to invited speaker selection, aimed at achieving conference programs with high scientific quality, individually identified speakers, and gender parity. First, we audited the top ten neuroscience journals (indexed by SCImago Journal and Country Rank; SJR), identifying (i) highly cited papers, as well as (ii) gender, (iii) field-weighted citation impact (FWCI), and (iv) total publication count of the first and last authors. Second, we used these data to establish a database of high quality scientists from which speakers could be selected for conferences. Establishing such a database of high quality researchers based on these metrics can provide convincing evidence of parity in scientific quality between men and women at the highest level: if the *quality* of men and women on this database is indistinguishable, this approach permits gender balanced invitations that are based on established metrics of quality frequently used by researchers, hiring committees, and funding bodies. That is to say, the approach presented here extends beyond the currently available tools by (i) identifying particular individuals as potential speakers and (ii) overcoming the criticism that selection based on policies and quotas alone is not based on scientific quality. Notably, this approach can have an immediate effect to improve the representation of women invited speakers at neuroscience conferences, and will likely have a medium-to-long-term effect to improve the progression of women scientists to senior levels within STEM.
