## Supplementary material for "A data-driven approach to selecting invited speakers at conferences: a step toward gender parity": speaker database

### Sheet: table 1
Table 1
Journals: SCImago Ranking, Number of Total articles and Number of Articles Selected for Auditing
Journals	SJR	Total articles	Articles audited
Nature Neuroscience	14.1	998	331
Neuron	11.1	1583	563
EMBO Journal	6.6	1006	366
Acta Neuropathologica	6.5	452	154
Biological Psychiatry	6	918	341
eLife	5.9	2787	857
Annals of Neurology	5.3	847	280
PLoS Biology	4.8	950	346
Journal of Neuroscience	4.7	7264	2618
The Lancet Psychiatry	4.6	146	56
Total		16951	5912
Note. SJR = SCImago Journal Rank Indicator

### Sheet: table2
Table 2
Number of Female and Male First and Senior Authors per Journal
	First Authors			Senior Authors
Journals	Female	Male		Female	Male
Nature Neuroscience	94 (30.7%)	212 (69.2%)		52 (16%)	272 (83.9%)					94	0.30719	212	0.69281		52	0.160494	272	0.839506
Neuron	165 (33.4%)	329 (66.5%)		94 (17%)	457 (82.9%)					165	0.334008	329	0.665992		94	0.170599	457	0.829401
EMBO Journal	129 (40.5%)	189 (59.4%)		68 (19%)	289 (80.9%)					129	0.40566	189	0.59434		68	0.190476	289	0.809524
Acta Neuropathologica	54 (38.8%)	85 (61.1%)		40 (26.3%)	112 (73.6%)					54	0.388489	85	0.611511		40	0.263158	112	0.736842
Biological Psychiatry	144 (45.1%)	175 (54.8%)		86 (25.9%)	246 (74%)					144	0.451411	175	0.548589		86	0.259036	246	0.740964
eLife	271 (34.7%)	509 (65.2%)		161 (19.4%)	668 (80.5%)					271	0.347436	509	0.652564		161	0.19421	668	0.80579
Annals of Neurology	108 (40.7%)	157 (59.2%)		69 (25.3%)	203 (74.6%)					108	0.407547	157	0.592453		69	0.253676	203	0.746324
PLoS Biology	103 (31.8%)	220 (68.1%)		71 (21.1%)	265 (78.8%)					103	0.318885	220	0.681115		71	0.21131	265	0.78869
Journal of Neuroscience	968 (40.9%)	1395 (59%)		558 (21.8%)	2001 (78.1%)					968	0.409649	1395	0.590351		558	0.218054	2001	0.781946
The Lancet Psychiatry	22 (40.7%)	32 (59.2%)		18 (32.7%)	37 (67.2%)					22	0.407407	32	0.592593		18	0.327273	37	0.672727
Total	2058 (38.4%)	3301 (61.5%)		1217 (21.1%)	4550 (78.8%)		0.1			2058	0.384027	3301	0.615973		1217	0.211028	4550	0.788972
										94 (30.7%)		212 (69.2%)			52 (16%)		272 (83.9%)
										165 (33.4%)		329 (66.5%)			94 (17%)		457 (82.9%)
										129 (40.5%)		189 (59.4%)			68 (19%)		289 (80.9%)
										54 (38.8%)		85 (61.1%)			40 (26.3%)		112 (73.6%)
										144 (45.1%)		175 (54.8%)			86 (25.9%)		246 (74%)
										271 (34.7%)		509 (65.2%)			161 (19.4%)		668 (80.5%)
										108 (40.7%)		157 (59.2%)			69 (25.3%)		203 (74.6%)
										103 (31.8%)		220 (68.1%)			71 (21.1%)		265 (78.8%)
										968 (40.9%)		1395 (59%)			558 (21.8%)		2001 (78.1%)
										22 (40.7%)		32 (59.2%)			18 (32.7%)		37 (67.2%)
										2058 (38.4%)		3301 (61.5%)			1217 (21.1%)		4550 (78.8%)

### Sheet: table3
Table 3
Top 100 first authors based on weighted total citation
Author	Gender	Journal	Year	wTC	TC	FWCI	total publications
Iossifov, Ivan	male	Neuron	2016	465	465	9.46	13
Giraud, Anne-Lise	female	Nature Neuroscience	2016	305	305	1.85	23
Jinek, Martin	male	eLife	2013	127.25	509	11.72	20
Schafer, Dorothy P.	female	Neuron	2013	123.25	493	8.03	11
Akerboom, Jasper	male	Journal of Neuroscience	2014	119	357	6.45	8
Donnelly, Christopher J.	male	Neuron	2015	109	218	7.13	12
Baliki, Marwan N.	male	Nature Neuroscience	2015	97.5	195	4.43	29
Lehmann, Sabrina M.	female	Nature Neuroscience	2015	97	194	5.2	2
Butovsky, Oleg	male	Nature Neuroscience	2014	93.3333	280	13.21	12
Bakker, Arnold	male	Neuron	2015	91	182	3.13	69
Klengel, Torsten	male	Nature Neuroscience	2013	90.5	362	5.78	36
Hickman, Suzanne E.	female	Nature Neuroscience	2015	89	178	6.33	6
Watabe-Uchida, Mitsuko	female	Neuron	2014	88	264	6.6	8
Kierdorf, Katrin	female	Nature Neuroscience	2014	81.6667	245	9.28	14
Montine, Thomas J.	male	Acta Neuropathologica	2012	81.6	408	14.71	131
Zhang, Ye; Chen	unkown	Journal of Neuroscience	2013	78.75	315	0.13	5
Taylor, Michael D.	male	Acta Neuropathologica	2012	77.8	389	3.32	247
Madisen, Linda	female	Nature Neuroscience	2013	74.25	297	9.43	10
Crary, John F.	male	Acta Neuropathologica	2015	70	140	8.2	18
Hipp, Joerg F.	male	Nature Neuroscience	2014	64.6667	194	2.78	14
Dulvy, Nicholas K.	male	eLife	2014	64.3333	193	5.93	42
Usoskin, Dmitry	male	Nature Neuroscience	2015	63	126	13.67	29
Bazzini, Ariel A.	male	EMBO Journal	2015	63	126	6.08	8
Settembre, Carmine	male	EMBO Journal	2012	63	315	4.44	3
Griciuc, Ana	female	Neuron	2014	62.3333	187	7.48	48
Dannlowski, Udo	male	Biological Psychiatry	2013	62.25	249	2.9	3
Kool, Marcel	male	Acta Neuropathologica	2013	62	248	5.71	112
Dias, Brian G.	male	Nature Neuroscience	2013	61	244	4.82	15
Montagne, Axel	male	Neuron	2015	60	120	3.3	20
Kravitz, Alexxai V.	male	Nature Neuroscience	2013	59.75	239	3.21	21
Zamanian, Jennifer L.	female	Journal of Neuroscience	2012	58	290	17.73	2
van Zessen, Ruud	male	Neuron	2014	56.6667	170	5.32	5
Ash, Peter E. A.	male	Neuron	2012	56.2	281	6.25	10
Leech, Robert	male	Journal of Neuroscience	2014	55	165	3.3	68
Scher, Jose U.	male	eLife	2013	54	216	6.7	24
Miron, Veronique E.	female	Nature Neuroscience	2012	53.8	269	5.32	8
MacLeod, David A.	male	Neuron	2014	53.6667	161	1.35	8
Yu, Timothy W.	male	Neuron	2014	53	159	6.87	4
Cajigas, Ivan J.	male	Neuron	2014	53	159	3	27
Grienberger, Christine	female	Neuron	2013	52.25	209	2.87	9
Plavina, Tatiana	female	Annals of Neurology	2015	52	104	10.68	13
Bastos, Andre Moraes	male	Neuron	2015	52	104	6.05	14
Lagier-Tourenne, Clotilde	female	Nature Neuroscience	2013	51	204	7.01	17
Sauvageau, Martin	male	eLife	2013	49.75	199	12.88	11
Iba, Michiyo	unkown	Journal of Neuroscience	2014	49	147	6.47	9
Kraemer, Moritz U. G.	male	eLife	2015	48.5	97	12.97	19
Brettschneider, Johannes	male	Annals of Neurology	2014	48	144	5.53	33
Ke, Meng-Tsen	female	Nature Neuroscience	2013	47.25	189	5.46	3
Gapp, Katharina	female	Nature Neuroscience	2013	47	188	6	10
Knobloch, H. Sophie	female	Neuron	2012	46.8	234	7	15
Agarwal, Vikram	male	eLife	2013	46.75	187	0.77	3
Freischmidt, Axel	male	Nature Neuroscience	2015	45.5	91	3.63	14
Kordasiewicz, Holly B.	female	Neuron	2013	44.75	179	4.87	9
Balbas, Minna D.	female	eLife	2014	44.6667	134	10.25	3
Jack, Clifford R., Jr.	male	Annals of Neurology	2012	44.6	223	3.46	289
Young, Kaylene M.	female	Neuron	2013	44	176	1.89	17
Atallah, Bassam V.	male	Neuron	2013	43.5	174	4.62	6
Garg, Abhishek D.	male	EMBO Journal	2013	43	172	5.22	50
Cole, Michael W.	male	Nature Neuroscience	2012	41	205	5.54	18
Steentoft, Catharina	female	EMBO Journal	2012	41	205	4.29	28
Pigott, David M.	male	eLife	2014	40	120	27.61	17
Bosman, Conrado A.	male	Neuron	2012	40	200	3.84	33
Zarate, Carlos A., Jr.	male	Biological Psychiatry	2012	39	195	3.28	145
Threlfell, Sarah	female	Neuron	2012	37.4	187	3.27	9
Mendell, Jerry R.	male	Annals of Neurology	2013	37.25	149	3.52	62
Orenstein, Samantha J.	female	Nature Neuroscience	2013	37	148	8.27	2
Wheaton, William W.	male	eLife	2014	36	108	13.83	10
Guo, Junjie U.	male	Nature Neuroscience	2013	36	144	6.44	4
Dong-Anh Khuong-Quang	female	Acta Neuropathologica	2012	35.6	178	9.95	12
Zaki, Jamil	male	Nature Neuroscience	2012	35	175	1.77	34
Noble, Kimberly G.	female	Nature Neuroscience	2015	34.5	69	4.68	17
Kijas, James W.	male	PLoS Biology	2012	34	170	2.61	36
Tan, Kelly R.	female	Neuron	2012	32.4	162	4.21	7
Faber, Catharina G.	female	Annals of Neurology	2012	32.2	161	2.26	82
Deplus, Rachel	female	EMBO Journal	2012	32	160	3.84	81
Mouillot, David	male	PLoS Biology	2013	32	128	3.32	10
Hughes, Ethan G.	male	Nature Neuroscience	2013	31.5	126	7.56	4
McLelland, Gian-Luca	male	EMBO Journal	2013	30.25	121	9.52	7
Kessler, Ronald C.	male	Biological Psychiatry	2012	30.2	151	3.76	152
Rodgers, Ali B.	unkown	Journal of Neuroscience	2012	29.4	147	7.29	11
Ziv, Yaniv	male	Nature Neuroscience	2012	29.4	147	4.48	40
Elmore, Monica R. P.	female	Neuron	2012	29.4	147	4.42	5
De Jager, Philip L.	male	Nature Neuroscience	2013	29	116	5.51	152
Recasens, Ariadna	female	Annals of Neurology	2013	28.75	115	6.71	5
Musiek, Erik S.	male	Nature Neuroscience	2014	27.3333	82	5.77	25
Erny, Daniel	male	Nature Neuroscience	2013	27	108	7.36	8
Paz, Jeanne T.	female	Nature Neuroscience	2012	25.4	127	7.76	8
Cole, Michael W.	male	Neuron	2012	24.6	123	5.54	28
O'Dushlaine, Colm	male	Nature Neuroscience	2012	20.4	102	10.29	10
Sojka, Dorothy K.	female	eLife	2012	20.4	102	9.73	43
Scheres, Sjors H. W.	male	eLife	2012	20.2	101	9.11	39
Alami, Nael H.	male	Neuron	2012	19.6	98	7.99	3
Deisseroth, Karl	male	Nature Neuroscience	2013	19.25	77	5.71	186
Cannon, Tyrone D.	male	Biological Psychiatry	2013	16.5	66	2.43	112
Sorge, Robert E.	male	Nature Neuroscience	2012	16.2	81	4.07	20
Herrup, Karl	male	Nature Neuroscience	2012	14	70	2.03	38
Reuss, David E.	male	Acta Neuropathologica	2012	13.8	69	5	29
Khodagholy, Dion	male	Nature Neuroscience	2012	13	65	5.46	18
Tasic, Bosiljka	female	Nature Neuroscience	2013	10	40	8.66	9
Hamid, Arif A.	male	Nature Neuroscience	2012	6.6	33	5.64	6
FWCI: field-weighted citation impact, TC: total citation, wTC: weighted total citation (dividing the total citation counts for each paper by the number of years since its publication), total publication: number of total publication published between 2012-16

### Sheet: table4
Table 4
Top 100 senior authors based on weighted total citation
Author	Gender	Journal	Year	wTC	TC	FWCI	total publications
Doudna, Jennifer	female	eLife	2013	127.25	509	8.71	93
Wu, Jia Qian	female	Journal of Neuroscience	2014	105	315	7.84	7
Stevens, Beth	female	Neuron	2012	98.6	493	7.87	28
Bartel, David P.	male	eLife	2015	93.5	187	9.58	26
Weiner, Howard L.	male	Nature Neuroscience	2014	93.3333	280	3.76	119
Wigler, Michael	male	Neuron	2012	93	465	4.91	25
Binder, Elisabeth B.	female	Nature Neuroscience	2013	90.5	362	4.24	118
Hyman, Bradley T.	male	Neuron	2012	89.2	446	4.35	139
Hyman, Bradley T.	male	Acta Neuropathologica	2012	81.6	408	4.35	139
Ressier, Kerry J.	male	Nature Neuroscience	2014	81.3333	244	3.12	151
Pfister, Stefan M.	male	Acta Neuropathologica	2012	77.8	389	6.03	174
Li, Wenhui	male	eLife	2012	76	380	0.82	57
Looger, Loren L.	male	Journal of Neuroscience	2012	71.4	357	4.98	54
Petrucelli, Leonard	male	Neuron	2013	70.25	281	6.55	49
Ffrench-Constant, Charles	male	Nature Neuroscience	2013	67.25	269	3.03	24
White, William T.	male	eLife	2014	64.3333	193	2.26	62
Ballabio, Andrea	male	EMBO Journal	2012	63	315	10.32	56
Mansuy, Isabelle M.	female	Nature Neuroscience	2014	62.6667	188	2.51	40
Prinz, Marco	male	Nature Neuroscience	2013	61.25	245	2.93	110
Barres, Ben A.	male	Journal of Neuroscience	2012	58	290	6.46	61
Scanziani, Massimo	male	Nature Neuroscience	2013	56.75	227	6.29	16
Rothstein, Jeffrey D.	male	Neuron	2013	54.5	218	4.65	60
Littman, Dan R.	male	eLife	2013	54	216	6.07	48
Uchida, Naoshige	male	Neuron	2012	52.8	264	3.85	24
Gross, Cornelius T.	male	Nature Neuroscience	2014	51.6667	155	2.16	30
Braver, Todd S.	male	Nature Neuroscience	2013	51.25	205	3.5	43
Clausen, Henrik	male	EMBO Journal	2013	51.25	205	2.57	67
Kugel, Harald	male	Biological Psychiatry	2012	49.8	249	2.25	75
Rinn, John L.	male	eLife	2013	49.75	199	11.6	67
Pfister, Stefan M.	male	Acta Neuropathologica	2012	49.6	248	6.03	174
Higuchi, Makoto	unknown	Neuron	2013	49.5	198	1.67	62
Green, Kim N.	male	Neuron	2014	49	147	5.65	23
Scheres, Sjors H. W.	male	eLife	2013	48.25	193	8.6	39
Song, Hongjun	male	Nature Neuroscience	2014	48	144	0	4
Imai, Takeshi	male	Nature Neuroscience	2013	47.25	189	0.93	8
Grinevich, Valery	female	Neuron	2012	46.8	234	3.35	19
Tanzi, Rudolph E.	male	Neuron	2013	46.75	187	3.8	76
Nelson, Peter T.	male	Acta Neuropathologica	2014	46.6667	140	5.01	67
Petersen, Ronald C.	male	Annals of Neurology	2012	44.6	223	5.4	283
El Khoury, Joseph	male	Nature Neuroscience	2013	44.5	178	3.61	15
Janak, Patricia H.	female	Nature Neuroscience	2013	44.5	178	3.63	30
Richardson, William D.	male	Neuron	2013	44	176	3.94	24
Konnerth, Arthur	male	Neuron	2012	41.8	209	2.14	30
Clevers, Hans	male	EMBO Journal	2012	41.2	206	5.91	183
Abeliovich, Asa	male	Neuron	2013	40.25	161	3.81	17
Fries, Pascal	male	Neuron	2012	40	200	3.49	40
Fuks, Francois	male	EMBO Journal	2013	40	160	3.11	27
Tsien, Roger Y.	male	Nature Neuroscience	2013	40	160	2.88	59
Walsh, Christopher A.	male	Neuron	2013	39.75	159	4.54	76
Lindemann, Lothar	unknown	Neuron	2012	39	195	3.04	16
Luckenbaugh, David A.	male	Biological Psychiatry	2012	39	195	2.77	59
Brown, Peter	male	Annals of Neurology	2013	38.5	154	2.76	90
Xavier, Miguel	male	Biological Psychiatry	2013	37.75	151	1.9	36
Cragg, Stephanie J.	female	Neuron	2012	37.4	187	2.21	18
Kaye, Edward M.	male	Annals of Neurology	2013	37.25	149	6.08	9
Cuervo, Ana Maria	female	Nature Neuroscience	2013	37	148	9.34	73
Bale, Tracy L.	female	Journal of Neuroscience	2013	36.75	147	2.97	33
Lee, Virginia M-Y	female	Journal of Neuroscience	2013	36.75	147	4.54	141
Schnitzer, Mark J.	male	Nature Neuroscience	2013	36.75	147	3.74	43
Seeley, William W.	male	Neuron	2012	36.6	183	1.51	6
Gallagher, Michela	female	Neuron	2012	36.4	182	1.66	24
Trojanowski, John Q.	male	Annals of Neurology	2013	36	144	6.65	261
Cleveland, Don W.	male	Neuron	2012	35.8	179	3.65	65
Buzsáki, György	male	Journal of Neuroscience	2012	35.6	178	3.97	76
Hawkins, Cynthia	female	Acta Neuropathologica	2012	35.6	178	3.76	115
Birbaumer, Niels	male	Annals of Neurology	2013	35.5	142	2.02	140
Vanderhaeghen, Pierre	male	Neuron	2013	35	140	2.4	24
Scanziani, Massimo	male	Neuron	2012	34.8	174	6.29	16
Agostinis, Patrizia	female	EMBO Journal	2012	34.4	172	4.69	82
Dalrymple, Brian	male	PLoS Biology	2012	34	170	2.34	20
Nowak, Martin A.	male	eLife	2013	34	136	2.83	113
Stuber, Garret D.	male	Neuron	2012	34	170	3.15	49
Tsai, Li-Huei	female	Neuron	2013	34	136	4.63	77
Rudy, Bernardo	male	Nature Neuroscience	2013	33.5	134	3.99	23
Sawyers, Charles L.	male	eLife	2013	33.5	134	7.25	52
De Strooper, Bart	male	EMBO Journal	2012	33.4	167	3.74	96
Sharp, David J.	male	Journal of Neuroscience	2012	33	165	1.36	1
Strittmatter, Stephen M.	male	Neuron	2013	33	132	2.65	50
Lüscher, Christian H.R.	male	Neuron	2012	32.4	162	3.02	42
Merkies, Ingemar S. J.	unknown	Annals of Neurology	2012	32.2	161	2.62	78
Schuman, Erin M.	female	Neuron	2012	31.8	159	2.44	34
Weiner, Michael	male	Neuron	2012	31.6	158	4.95	241
Yao, Shuqiao	male	Biological Psychiatry	2012	31.2	156	1.31	62
Stanton, Lawrence W.	male	EMBO Journal	2012	31	155	2.16	38
Gallant, Jack L.	male	Neuron	2012	30	150	2.92	16
Ances, Beau M.	male	Journal of Neuroscience	2012	29.2	146	3.17	74
Bonci, Antonello	male	Neuron	2012	29.2	146	2.76	61
Walsh, Christopher A.	male	Neuron	2012	29.2	146	4.54	76
Jessen, Kristjan R.	male	Neuron	2012	29	145	2.84	14
Fuks, Francois	male	EMBO Journal	2012	28.6	143	3.11	27
Jagust, William J.	male	Annals of Neurology	2012	28	140	7.84	144
Horn, Janneke	female	Annals of Neurology	2012	27.8	139	4.48	98
Chang, Edward F.	male	PLoS Biology	2012	27.4	137	3.27	101
Chen, Tsai-Wen	male	Journal of Neuroscience	2012	27.4	137	9.24	13
Schrag, Anette	female	Annals of Neurology	2012	27.2	136	2.75	46
de Jonghe, Peter	male	Annals of Neurology	2012	26.6	133	3.15	81
Jirsa, Viktor K.	male	Journal of Neuroscience	2012	26.6	133	1.82	64
Schapira, Anthony H. V.	male	Annals of Neurology	2012	26.6	133	4.42	103
Araque, Alfonso	male	PLoS Biology	2012	26.4	132	3.35	18
Yockteng, Roxana	female	PLoS Biology	2012	26.4	132	1.58	11
FWCI: field-weighted citation impact, TC: total citation, wTC: weighted total citation (dividing the total citation counts for each paper by the number of years since its publication), total publication: number of total publication published between 2012-16
